# Pharmacological control of CAR T cells through CRISPR-driven rapamycin resistance

**DOI:** 10.1101/2023.09.14.557485

**Authors:** Sébastien Levesque, Gillian Carleton, Victoria Duque, Claudia Goupil, Jean-Philippe Fiset, Sarah Villeneuve, Eric Normandeau, Geneviève Morin, Nellie Dumont, Brad H. Nelson, Josée Laganière, Brian Boyle, Julian J. Lum, Yannick Doyon

## Abstract

Chimeric antigen receptors (CARs) reprogram T cells to recognize and target cancer cells. Despite remarkable responses observed with CAR-T cell therapy in patients with hematological malignancies, CAR-T cell engineering still relies mostly on randomly integrating vectors, limiting the possibilities of fine-tuning T cell function. Here, we designed a CRISPR-based marker-free selection strategy to simultaneously target a therapeutic transgene and a gain-of-function mutation to the *MTOR* locus to enrich cells resistant to rapamycin, a clinically used immunosuppressant. We readily engineered rapamycin-resistant (RapaR) CAR-T cells by targeting CAR expression cassettes to the *MTOR* locus. Using *in vitro* cytotoxicity assays, and a humanized mouse model of acute lymphoblastic leukemia, we show that RapaR-CAR-T cells can efficiently target CD19^+^ leukemia cells in presence of immunosuppressing doses of rapamycin. Furthermore, our strategy allows multiplexed targeting of rapamycin-regulated immunoreceptors complexes (DARICs) to the *MTOR* and *TRAC* loci to pharmacologically control CAR-T cells’ activity. We foresee that our approach could both facilitate the enrichment of CRISPR-engineered CAR-T cells *ex vivo* and *in vivo* while improving tumor eradication.
