## Supplementary material for "Pharmacological control of CAR T cells through CRISPR-driven rapamycin resistance": Source Data

### Sheet: Figure 1
		Fig. 1d
		Fold enrichment
		WT	F2108L	F2108I	F2108M	F2108V	F2108K	F2108G	F2108T	F2108C	F2108P	F2108A	F2108Q	F2108R	F2108Stop	F2108S	F2108D	F2108F	F2108E	F2108H	F2108Y	F2108W	F2108N
	Rapamycin	0.215741	3.68769	2.37885	2.31169	1.84015	1.62694	1.94268	1.17424	1.52101	1.15929	1.40373	1.26667	1.44737	1.19108	1.24155	1.38667	1.04225	0.813953	0.876984	0.921397	0.712121	1
	Rapamycin and sorting	0.12379	4.83385	2.25991	2.15584	1.75093	1.70984	1.6242	1.59091	1.44958	1.34071	1.32298	1.26667	1.21637	1.1465	1.08454	1.06667	1.05634	0.965116	0.694444	0.676856	0.55303	0.537634

### Sheet: Figure 2
		Fig. 2a
		% Indels - T cells
		SpCas9		HiFiCas9
		Exp1	Exp2	Exp1	Exp2
	G4	88.1	89.8	87.5	87
	G5	87.2	88.1	86.4	89.9
		Fig. 2c
		SpCas9		HiFiCas9
		Exp1	Exp2	Exp1	Exp2
	G4	93.79	94.24	92.11	92.39
	G4-OT1	3.1	2.31	0.07	0.07
	G5	91.86	90.18	91.08	88.12
	G5-OT1	81.48	67.58	0.4	0.31
	G5-OT2	3.7	1.66	0.03	0.04
	G5-OT3	1.71	0.98	0	0.02
	G5-OT4	0.95	0.4	0	0
	G5-OT5	1.09	0.53	0.01	0.01
	G5-OT6	0.71	0.5	0.01	0.01

### Sheet: Figure 3
		Figure 3e
		% CAR-2A-EGFP+ cells
		LRS donor 1			LRS donor 2			WB donor 2
		Rep1	Rep2	Rep3	Rep1	Rep2	Rep3	Rep1	Rep2	Rep3
	Vehicle	46.8	48	44.8	42.2	43.5	44.2	62.1	63.8	61.3
	Rapamycin	76.5	77.8	74	62.9	64.5	65.4	86.1	84.9	84.8
		% F2108L
		LRS donor 1			LRS donor 2			WB donor 2
		Rep1	Rep2	Rep3	Rep1	Rep2	Rep3	Rep1	Rep2	Rep3
	Vehicle	33.8	37	33.9	34.2	33.3	35.9	47.8	50.6	45.9
	Rapamycin	63.5	65.4	59.4	54.2	57	56.7	70.9	68.6	65.6
		Figure 3f
		% Cytotoxicity - NALM6 (MTOR-WT)
		Vehicle		Rapamycin
	Effector to target ratio	Exp1	Exp2	Exp1	Exp2
	E:T = 1:1	84.8134	83.4023	88.0072	71.0255
	E:T = 0,5:1	58.6452	60.3516	69.4133	58.8237
	E:T = 0,25:1	31.5849	46.6212	59.5632	55.3194
	E:T = 0,125:1	15.5132	16.2575	43.1646	46.5835
		% Cytotoxicity - NALM6-RapaR (MTOR-F2108L)
		Vehicle		Rapamycin
	Effector to target ratio	Exp1	Exp2	Exp1	Exp2
	E:T = 1:1	76.828	59.8173	81.5451	63.9792
	E:T = 0,5:1	39.9082	37.5815	33.8912	33.2104
	E:T = 0,25:1	17.0061	41.5522	20.3206	19.6849
	E:T = 0,125:1	3.79427	-4.36773	0.059965	11.1876

### Sheet: Figure 4
		Figure 4b																																		Figure 4b
		Tumor luminescence (p/s)
		Untransduced (UT) T cells - Vehicle								Untransduced (UT) T cells - Rapamycin								CD19-CAR-T cells - Vehicle								CD19-CAR-T cells - Rapamycin										Kaplan Meier survival plot
		Male				Female				Male				Female				Male				Female				Male				Female
	Day after T cells injection	Mouse 1	Mouse 2	Mouse 3	Mouse 4	Mouse 5	Mouse 6	Mouse 7	Mouse 8	Mouse 1	Mouse 2	Mouse 3	Mouse 4	Mouse 5	Mouse 6	Mouse 7	Mouse 8	Mouse 1	Mouse 2	Mouse 3	Mouse 4	Mouse 5	Mouse 6	Mouse 7	Mouse 8	Mouse 1	Mouse 2	Mouse 3	Mouse 4	Mouse 5	Mouse 6	Mouse 7	Mouse 8		Day after T cells injection	UT T cells - Vehicle	UT T cells - Rapamycin	CAR-T cells - Vehicle	CAR-T cells - Rapamycin
	0	22240000	4536000	11040000	47750000	17800000	40500000	21400000	10750000	20800000	13230000	33440000	14250000	79610000	13680000	60330000	20100000	27940000	43030000	32480000	9058000	9063000	39600000	17430000	19970000	11060000	13970000	18990000	17330000	10170000	14410000	13480000	14260000		22	1
	3	67840000	115000000	83610000	171600000	206400000	147000000	111300000	1198000	31520000	39030000	18390000	12350000	24900000	8982000	826000	21470000	2999000	59880000	60680000	25170000	973100	1261000	102500000	1035000	9063000	7955000	23620000	9252000	454200	10050000	10590000	36270000		23	1
	7	1418000000	3352000000	2316000000	4573000000	1962000000	3357000000	2105000000	13780000	184800000	57080000	43610000	72340000	17720000	13160000	104200000	50240000	602700000	672000000	857800000	192700000	290500000	1000000000	893900000	1827000000	14980000	18180000	134300000	57830000	204100	6849000	24890000	391900000		23	1
	10	7298000000	10310000000	9630000000	18740000000	22620000000	13960000000	15480000000	793600000	1289000000	860100000	176200000	157400000	50450000	3700000	173400000	140700000	5526000000	3054000000	3311000000	1547000000	4439000000	6983000000	7624000000	5433000000	54470000	62570000	432200000	46990000	36330000	34460000	46280000	2365000000		24	1
	14	39850000000	53760000000	57620000000	58430000000	59540000000	83360000000	72600000000	99310000000	5378000000	1828000000	710000000	551200000	238400000	190200000	845600000	899100000	28910000000	22090000000	18780000000	9888000000	16190000000	7469000000	36710000000	14270000000	21980000	238400000	1034000000	208300000	299700000	93310000	124100000	15970000000		24	1
	17	47530000000	68770000000	60490000000	15230000000	67300000000	8561000000	96790000000	98000000000	9188000000	2717000000	1062000000	981300000	298900000	340400000	16320000	358000000	57740000000	41860000000	36800000000	19730000000	35450000000	62110000000	85760000000	47640000000	193800000	563600000	1875000000	702800000	1296000000	165300000	26340000	14690000000		25	1
	21	117000000000	132900000000	114100000000	147000000000	191100000000	174500000000	182000000000	263700000000	35560000000	7541000000	2423000000	3959000000	706900000	1594000000	45190000	2432000000	58450000000	65310000000	47950000000	51770000000	76960000000	47480000000	122500000000	81270000000	875300000	2195000000	2441000000	2410000000	2639000000	319800000	665500000	54500000000		28	1
	24	194900000000		143500000000	303700000000		582700000000	440800000000		66710000000	5858000000	3232000000	4840000000	3352000000	3200000000	11420000000	3198000000	67870000000	62140000000	74890000000	48220000000	74280000000	28550000000	110700000000	106200000000	1604000000	5404000000	8056000000	2702000000	6651000000	463600000	1174000000	46740000000		28	1
	28									104500000000	62770000000	15180000000	22530000000	20050000000	20660000000	33630000000	12240000000	114700000000	118200000000	153900000000	117200000000	174600000000	273600000000	214000000000	182600000000	6164000000	29190000000	24440000000	21890000000	28670000000	3332000000	4382000000	119300000000		29			1
	31									118900000000	104400000000	26950000000	96330000000	48140000000	54380000000	62310000000	19620000000					259400000000			481800000000	35780000000	46510000000	59450000000	46940000000	57230000000	9412000000	12820000000			29			1
	35									661300000000	229800000000	72350000000	128700000000	152700000000	99440000000	213200000000	40220000000									63310000000	99040000000	178000000000	55580000000	85480000000	61710000000	56050000000			30			1
	38													401200000000	236600000000	402300000000	79630000000									66580000000	126000000000	168000000000	78310000000	171300000000	130900000000	9764000000			30			1
	42																265400000000									149700000000	289100000000		171700000000	189000000000	181400000000	160500000000			30				1
	45																												441100000000	423300000000	226500000000	254100000000			31			1
	49																														240900000000				31			1
																																			31			1
																																			31			1
																																			37		1
																																			38		1
																																			38		1
																																			38		1
																																			38		1
																																			39		1
																																			41		1
																																			41				1
																																			43		1
																																			44				1
																																			44				1
																																			45				1
																																			45				1
																																			48				1
																																			49				1

### Sheet: Figure 5
		Figure 5c
		Biological Replicate 1	% Cytotoxicity - NALM6 (MTOR-WT), E:T = 1:1
			Vehicle		Rapamycin
			Exp1	Exp2	Exp1	Exp2
		UT T cells	-4.36782	-4.61196	23.3146	21.5527
		RapaR-CD19-CD22-DARIC-T cells	-1.15394	-12.4426	95.0839	90.2029
		CD22-DARIC-T cells	-1.35004	-4.50837	23.7873	21.4574
			% Cytotoxicity - NALM6-RapaR (MTOR-F2108L), E:T = 1:1
			Vehicle		Rapamycin
			Exp1	Exp2	Exp1	Exp2
		UT T cells	-9.58697	-10.6165	0.183771	-2.11373
		RapaR-CD19-CD22-DARIC-T cells	2.27858	-11.1996	91.2524	88.3278
		CD22-DARIC-T cells	-2.46921	-8.09039	0.0122574	-3.69968

### Sheet: Figure 6
		Figure 6b																																		Figure 6b
		Tumor luminescence (p/s)
		Untransduced (UT) T cells - Vehicle								Untransduced (UT) T cells - Rapamycin								DARIC-T cells - Vehicle								DARIC-T cells - Rapamycin										Kaplan Meier survival plot
		Male				Female				Male				Female				Male				Female				Male				Female
	Day after T cells injection	Mouse 1	Mouse 2	Mouse 3	Mouse 4	Mouse 5	Mouse 6	Mouse 7	Mouse 8	Mouse 1	Mouse 2	Mouse 3	Mouse 4	Mouse 5	Mouse 6	Mouse 7	Mouse 8	Mouse 1	Mouse 2	Mouse 3	Mouse 4	Mouse 5	Mouse 6	Mouse 7	Mouse 8	Mouse 1	Mouse 2	Mouse 3	Mouse 4	Mouse 5	Mouse 6	Mouse 7	Mouse 8		Day after T cells injection	UT T cells - Vehicle	UT T cells - Rapamycin	DARIC-T cells - Vehicle	DARIC-T cells - Rapamycin
	0	15600000	14140000	13950000	8104000	23470000	37970000	24110000	21960000	8027000	7465000	16140000	14650000	25590000	1840000	19440000	14040000	21830000	14130000	23760000	19650000	28170000	40540000	30910000	17950000	9719000	10300000	4354000	11980000	22200000	18660000	23340000	25110000		18			1
	3	67150000	120700000	62030000	45990000	140300000	201800000	65770000	117000000	38050000	30400000	45490000	50840000	81840000	112300000	107000000	46700000	107000000	75090000	90070000	111700000	153500000	310800000	282600000	169300000	8425000	11610000	12840000	11390000	13010000	9148000	9498000	11380000		20	1
	7	588600000	578100000	679000000	851000000	3652000000	3464000000	1811000000	36220000	489100000	659800000	167400000	615500000	792300000	129000000	23470000	33280000	14390000	38240000	2021000000	2578000000	4552000000	693000000	4226000000	3121000000	4293000	3503000	4368000	9779000	9818000	5236000	9524000	6366000		20	1
	10	9702000000	1517000000	19740000000	9842000000	34930000000	15280000000	17910000000	281700000	4188000000	2595000000	2197000000	3931000000	4131000000	12800000000	3312000000	3306000000	19920000000	12970000000	19430000000	13430000000	180900000	63830000000	406700000	33530000000	6729000	7344000	6509000	4961000	5658000	5585000	7466000	5539000		20			1
	14	38410000000	25770000000	42510000000	37610000000	71440000000	42420000000	26860000000	656700000	13870000000	13440000000	10230000000	7855000000	20160000000	38970000000	17400000000	23130000000	56680000000	32300000000	37240000000	38550000000	44250000000	77560000000	36730000000	43460000000	8965000	6984000	6036000	6517000	5990000	5064000	10470000	5238000		20			1
	17	62800000000	70890000000	61470000000	37910000000	147700000000	88580000000	36700000000	74340000000	31650000000	28320000000	31050000000	34800000000	38560000000	56680000000	49440000000	33400000000	77650000000	56520000000	85190000000	60760000000	184900000000	65330000000	119500000000	92500000000	18980000	14570000	13380000	15310000	6488000	9489000	23190000	6860000		22	1
	21	68850000000	173300000000	33330000000	99570000000	99570000000		100800000000	129300000000	80880000000	43720000000	39700000000	47700000000	70460000000	85850000000	76730000000	45750000000	101000000000	79470000000	153800000000	70350000000	70350000000			195000000000	59860000	33500000	41820000	27840000	7121000	8813000	54090000	5226000		22	1
	24		249800000000	178400000000	132800000000	132800000000				49110000000	34980000000	37680000000	55900000000	80300000000	126500000000	80080000000	67140000000	404500000000	268400000000	460500000000	151100000000	151100000000				149700000	87940000	92640000	75060000	8677000	13900000	147400000	6528000		22			1
	28									94520000000	85010000000	69230000000	67550000000	126700000000	145900000000	150900000000	119200000000									567400000	308800000	433500000	206800000	14050000	36950000	182400000	10120000		23	1
	31									105000000000	156600000000	104500000000	104500000000													1173000000	514800000	560600000	272400000	55230000	87160000	152400000	11990000		24	1
	35																									7305000000	3262000000	1926000000	1642000000	15860000	197300000	326400000	55820000		24	1
	38																									22200000000	11780000000	4890000000	3176000000	255500000	192700000	374600000	239000000		24			1
	42																									45800000000	24650000000	22560000000	9722000000	511500000	1457000000	228600000	2136000000		25	1
	45																									76330000000	54830000000	32330000000	26800000000	1068000000	2124000000	799100000	3943000000		25			1
	49																									90780000000	114200000000	72270000000	63220000000	1681000000	5784000000	1153000000	14730000000		25			1
	56																												120700000000	3080000000	47130000000	2788000000	41710000000		25			1
	63																													26370000000	150400000000	8990000000	167000000000		28		1
	70																													94790000000		18690000000	347900000000		28		1
	73																													198800000000		75310000000	708700000000		29		1
	77																													320500000000		112100000000			29		1
																																			30		1
																																			31		1
																																			31		1
																																			32		1
																																			52				1
																																			55				1
																																			55				1
																																			60				1
																																			67				1
																																			74				1
																																			77				1
																																			78				1

### Sheet: Supplementary Fig. 1
		Source data file - Levesque et al. 2023
		Supplementary Figure 1b
		% PE at MTOR
		F2108F		F2108L		F2108G		F2108I		F2108K		F2108M		F2108V
		Exp1	Exp2	Exp1	Exp2	Exp1	Exp2	Exp1	Exp2	Exp1	Exp2	Exp1	Exp2	Exp1	Exp2
	Before selection	29	21.5	69	52.5	35.3	28	47	40	64.3	49.5	58.3	52.3	47.3	42.3
	Vehicle	28.5	19.5	64.5	48.5	31.3	20.3	42.5	35.5	37.5	33.8	47.3	44.7	42.3	35.3
	Rapamycin	33	21.5	87	84	74	71.7	79.5	80	81	80.3	82	83.7	80.3	82
		% Indels at MTOR
		F2108F		F2108L		F2108G		F2108I		F2108K		F2108M		F2108V
		Exp1	Exp2	Exp1	Exp2	Exp1	Exp2	Exp1	Exp2	Exp1	Exp2	Exp1	Exp2	Exp1	Exp2
	Before selection	8	6.6	8	2.9	7.8	5.6	7.3	5.7	5.6	5	6	5.4	8.2	6.7
	Vehicle	10	5.9	10	3.3	7.7	5.6	6.8	6	4.9	3.6	7.9	6	7.4	6.7
	Rapamycin	9.6	6.4	9.6	4.3	7.2	5.5	7.1	4.2	9.6	6.7	6.9	6.6	6.5	5.3

### Sheet: Supplementary Fig. 4
		Supplementary Fig. 4d
		% F2108L					% PAM mutation					% Indels
		Before selection	Vehicle	Rapamycin			Before selection	Vehicle	Rapamycin			Before selection	Vehicle	Rapamycin
	Mock	0.6	0	0		Mock	0	0.4	0.9		Mock	0.8	0.7	1.8
	G4 RNP	0.3	0	1		G4 RNP	0	0.8	0		G4 RNP	84.8	93.2	92.5
	G5 RNP	0.5	1.9	0		G5 RNP	4.9	1.2	0.8		G5 RNP	88.5	93	92.8
	1 ug F2108L donor	0.1	0	0.1		1 ug donor	0	0	1		1 ug donor	0.7	1.1	1.5
	2 ug F2108L donor	0.1	0	0		2 ug donor	0.8	0.1	0.5		2 ug donor	1.3	1.9	1.7
	G4 RNP + 1 ug F2108L donor	13.9	14.5	48.6		G4 RNP + 1 ug donor	17.3	16.7	48.9		G4 RNP + 1 ug donor	52	56.6	24.8
	G4 RNP + 2 ug F2108L donor	21	23.2	61.6		G4 RNP + 2 ug donor	24.9	28.9	68.8		G4 RNP + 2 ug donor	32	43.7	13.5
		Supplementary Fig. 4e
		% F2108L					% PAM mutation					% Indels
		Vehicle	Rapamycin				Vehicle	Rapamycin				Vehicle	Rapamycin
	G4 RNP + 1 ug WT donor	0.3	0.9			G4 RNP + 1 ug WT donor	23.9	18.1			G4 RNP + 1 ug WT donor	57.8	59.3
	G4 RNP + 2 ug WT donor	0	0.9			G4 RNP + 2 ug WT donor	31.3	28.5			G4 RNP + 2 ug WT donor	36.6	48.6
	G4 RNP + 1 ug F2108L donor	12.2	37.2			G4 RNP + 1 ug F2108L donor	24.5	42.8			G4 RNP + 1 ug F2108L donor	60.1	31.8
	G4 RNP + 2 ug F2108L donor	17.3	54.2			G4 RNP + 2 ug F2108L donor	29	63.9			G4 RNP + 2 ug F2108L donor	45.6	17.1

### Sheet: Supplementary Fig. 6
		Supplementary Fig. 6b
		% F2108L
		Vehicle	Rapamycin
	1 ug donor	0.6	0
	G4 RNP + 1 ug donor	3.2	13
		Supplementary Fig. 6d
		% F2108L
		Vehicle			Rapamycin
		Rep1	Rep2	Rep3	Rep1	Rep2	Rep3
	CD19-CAR-T cells	98.1763	98.4942	98.5091	96.6387	97.1565	96.8568

### Sheet: Supplementary Fig. 7
		Supplementary Fig. 7b
		% CAR-2A-EGFP+ cells
		WB donor 3			WB donor 4
		Rep1	Rep2	Rep3	Rep1	Rep2	Rep3
	Vehicle	56.2	60.6	55.1	43.4	52.5	50.7
	Rapamycin	83	83.5	83.1	75.9	80.6	80.1
		% F2108L
		WB donor 3			WB donor 4
		Rep1	Rep2	Rep3	Rep1	Rep2	Rep3
	Vehicle	38.3	42.9	39.1	34.4	36.6	42.6
	Rapamycin	64.6	66.4	67.7	60.5	55.7	61.9
		Supplementary Fig. 7d
		% CD4+ cells
		Vehicle		Rapamycin
		Exp1	Exp2	Exp1	Exp2
	Mock nucleofection	57.7667	54.9667	65.1667	60.1333
	AAV6 only	48.5	53.3667	52.9	62.4667
	AAV6 + G4 RNP	45	46.7333	48.9333	54.5667
	AAV6 + G4 RNP (gated on CAR-2A-EGFP+ cells)	43.6	46.5	45.1	52.1333
		% CD8+ cells
		Vehicle		Rapamycin
		Exp1	Exp2	Exp1	Exp2
	Mock nucleofection	39.4667	43.6	32.4333	38.2
	AAV6 only	45.5667	44.8667	43.2667	35.6333
	AAV6 + G4 RNP	51.6333	51.6	48.4333	44.1667
	AAV6 + G4 RNP (gated on CAR-2A-EGFP+ cells)	54.4333	52.3	52.7667	46.7667
		% PD1+ cells
		Vehicle		Rapamycin
		Exp1	Exp2	Exp1	Exp2
	Mock nucleofection	22.2	7.25667	20.0667	9.87667
	AAV6 only	21.4333	6.95667	17.0667	8.54667
	AAV6 + G4 RNP	16.2333	5.15667	17.3667	6.72333
	AAV6 + G4 RNP (gated on CAR-2A-EGFP+ cells)	15.3	5.08333	16.9	7.01
		% T central memory cells (CCR7+/CD45RO+)
		Vehicle		Rapamycin
		Exp1	Exp2	Exp1	Exp2
	Mock nucleofection	6.49	9.7	7.4	14.7
	AAV6 only	5.32	4.35	6.48	9.47
	AAV6 + G4 RNP	3.89	7.84	4.5	8.82
	AAV6 + G4 RNP (gated on CAR-2A-EGFP+ cells)	2.73	7.1	3.25	7.22
		% T effector memory cells (CCR7-/CD45RO+)
		Vehicle		Rapamycin
		Exp1	Exp2	Exp1	Exp2
	Mock nucleofection	92.1667	88.2333	88.2667	84.5
	AAV6 only	92.5333	86.6667	87.9333	84.0333
	AAV6 + G4 RNP	91.8333	85.9667	87.5333	82.9333
	AAV6 + G4 RNP (gated on CAR-2A-EGFP+ cells)	92.8	85.3333	88.5333	83.1667
		% T effector cells (CCR7-/CD45RO-)
		Vehicle		Rapamycin
		Exp1	Exp2	Exp1	Exp2
	Mock nucleofection	1.11667	4.89	3.51333	3.22667
	AAV6 only	1.66333	6.22667	5.54	3.66
	AAV6 + G4 RNP	3.79	7.82	7.63	7.34667
	AAV6 + G4 RNP (gated on CAR-2A-EGFP+ cells)	4.04333	9.07667	7.86667	8.45667
